# Roles and interactions of the specialized initiation factors EIF4E2, EIF4E5 and EIF4E6 in *Trypanosoma brucei*: EIF4E2 maintains the abundances of S-phase mRNAs

**DOI:** 10.1101/2022.05.10.491326

**Authors:** Franziska Falk, Rafael Melo Palhares, Albina Waithaka, Christine Clayton

**Affiliations:** Heidelberg University Centre for Molecular Biology (ZMBH), Im Neuenheimer Feld 282, D69120 Heidelberg, Germany

**Keywords:** eukaryotic translation initiation factor 4E, mRNA decay, cell cycle, Pumilio

## Abstract

*Trypanosoma brucei* has six versions of the cap-binding translation initiation factor EIF4E. We investigated the functions of EIF4E2, EIF4E3, EIF4E5 and EIF4E6 in bloodstream forms. We confirmed the protein associations previously found in procyclic forms, and detected specific co-purification of some RNA-binding proteins. Bloodstream forms lacking EIF4E5 grew normally and differentiated to replication-incompetent procyclic forms. Depletion of EIF4E6 inhibited bloodstream-form trypanosome growth and translation. EIF4E2 co-purified only the putative RNA binding protein SLBP2. Bloodstream forms lacking EIF4E2 multiplied slowly, had a low maximal cell density, and expressed the stumpy-form marker PAD1, but showed no evidence for enhanced stumpy-form signalling. EIF4E2 knock-out cells differentiated readily to replication-competent procyclic forms. EIF4E2 was strongly associated with mRNAs that are maximally abundant in S-phase, three of which are bound and stabilized by the Pumilio domain protein PUF9. The same mRNAs had decreased abundances in EIF4E2 knock-out cells. Yeast 2-hybrid results suggested that PUF9 interacts directly with SLBP2, but PUF9 was not detected in EIF4E2 pull-downs. We suggest that the EIF4E2-SLBP2 complex might interact with PUF9, and its bound RNAs, only early during G1/S, stabilizing the mRNAs in preparation for translation later in S-phase or in early G2.
