## Supplementary Table S1 for "Roles and interactions of the specialized initiation factors EIF4E2, EIF4E5 and EIF4E6 in *Trypanosoma brucei*: EIF4E2 maintains the abundances of S-phase mRNAs"

### Sheet: Legend
Abundances of different transaltion factors and associated proteins
Mass spectrometry results are from M. Tinti, M. Ferguson, Wellcome Open Research 7, 34 (2022).
Molecules per cell are from E. Freire et al., Molecular and biochemical parasitology 176, 25–36 (2011). These were done by western blotting, the EIF4E1 result is probably incorrect (M. Carrington, personal communication).

### Sheet: Sheet1
Name	Gene ID	BSF median (log10)	PCF median (log10)	BSF median	PCF median	BSF/PCF	relative to relevant 4E BS	relative to relevant 4E PC	relative to EIF4E3 BS	relative to EIF4E3 PC	Molecules/cell BS	Molecules/cell PC
EIF4E1	Tb927.11.2260	6.98	6.66	9549926	4570882	2.09	1	1	1.4	0.33	3000	5500
4EIP	Tb927.9.11050	7.15	6.78	14125375	6025596	2.34	1.48	1.32
4EIP2	Tb927.10.11000	3.33	3.6	2138	3981	0.54	0	0
EIF4E2	Tb927.10.16070	5.14	3.57	138038	3715	37.16	1	1	0.021	0.00027	3000	3000
SLBP2	Tb927.3.870	5.5	3.61	316228	4074	77.62	2.29	1.1
PUF9	Tb927.1.2600	5.96	5.12	912011	131826	6.92	6.61	35.48
EIF4E3	Tb927.11.11770	6.82	7.14	6606934	13803843	0.48	1	1	1	1	30000	7500
eIF4G4	Tb927.11.10560	6.61	6.46	4073803	2884032	1.41	0.62	0.21	0.62	0.21
EIF4E4	Tb927.6.1870	6.58	6.82	3801894	6606934	0.58	1	1	0.58	0.48	15000	30000
EIF4G3	Tb927.8.4820	6.58	5.98	3801894	954993	3.98	1	0.14
RBP23	Tb927.10.11270	4.97	5.63	93325	426580	0.22
EIF4E5	Tb927.10.5020	6.95	6.42	8912509	2630268	3.39	1	1	1.35	0.19	na	na
EIF4G1	Tb927.5.1490	5.47	5.67	295121	467735	0.63	0.03	0.18
EIF4G2	Tb927.9.5460	6.27	6.19	1862087	1548817	1.2	0.21	0.59
G1-specific	Tb927.11.6720	5.47	5.97	295121	933254	0.32	0.03	0.35
G2-specific	Tb927.11.6010	6.56	6.32	3630781	2089296	1.74	0.41	0.79
na	Tb927.8.4560	5.07	4.41	117490	25704	4.57	0.01	0.01
EIF4E6	Tb927.7.1670	6.92	7.05	8317638	11220185	0.74	1	1	1.26	0.81	na	na
EIF4G5	Tb927.8.4500	6.88	6.36	7585776	2290868	3.31	0.91	0.2
MKT1L	Tb927.10.1490	6.82	6.48	6606934	3019952	2.19	0.79	0.27
MKT1	Tb927.6.4770	7.37	7.09	23442288	12302688	1.91	2.82	1.1
PBP1	Tb927.8.4540	7.62	7.17	41686938	14791084	2.82	5.01	1.32
XAC1	Tb927.7.2780	7.74	6.99	54954087	9772372	5.62	6.61	0.87
LSM12	Tb927.9.9060	7.74	7.21	54954087	16218101	3.39	6.61	1.45
PABP2	Tb927.9.10770	8.27	8.05	186208714	112201845	1.66			28.18	8.13
PABP1	Tb927.9.9290	7.24	7.13	17378008	13489629	1.29			2.63	0.98
