## Supplementary Table S6 for "Roles and interactions of the specialized initiation factors EIF4E2, EIF4E5 and EIF4E6 in *Trypanosoma brucei*: EIF4E2 maintains the abundances of S-phase mRNAs"

### Sheet: Oligonucleotides
nd	11.6550_5A	52	GCGAAGTGGAGTAGTCAAGTAGGCGTAAGGGAGAGAAAGTTAATAATAGAGAGTGCAATAAGATGGTGAGCAAGGGC
nd	11.6550_5B	49	GATTAATAACTTAGCGTGTTGCGTATAGAGAGATTCTACTGTTGCTACTGTGCGAGAACCGGAGAGGGAGGGAAAAGGAGGCGAAGTGGAGTAGTC
nd	11.6550_3A	53	AAAGGAGCGCAACAAAGAATACAGGAAAACTAAACAACAACACAAATGGTACAATGTTACATCTATTCCTTTGCCCTCGG
nd	11.6550_3AM	53	AAAGGAGCGCAACAAAGAATACAGGAAAACTAAACAACAACACAAATGGTATAATGTTACATCTATTCCTTTGCCCTCGG
nd	11.6550_3B	52	TCCCATCCCCTCATAACGGGCAATTTTCGCAACAGAAACCACGAGGAGAGTGACCATCGGACGCAAAAAAAAACAGAGAGAAAGGAGCGCAACAAAG
7903	11.14840_5A	52	AATCAAAAAGAAAAGGAAAACAAAAGGAAAGAAGAAGAAAAGACCCAGGAAAAAGGTATATGGTGAGCAAGGGCGAG
7902	11.14840_5B	47	GAAGGGTTAAACTGACAGGGGGAGCGGAAACTAAAGCTCTCGTGTGGGAAAATAAGAAAGTAAGCGAAGGATTGTGGAAATCAAAAAGAAAAGGAAAAC
7901	11.14840_3A	53	CGTGACGATGTTTCCCTGAAAATACAAAAAAAAATCAAGAAAGACAGTCACTTCCTACCCTATTCCTTTGCCCTCGG
7900	11.14840_3B	50	CGTACATAGATGGACGAGAGACAAATGTTCATGTGCCCACCTCTGTCTGCATATATTCACGCTTATGCAAAACTAAGAGCACACGTGACGATGTTTC
7899	7.5380_5A	52	CCCCAAAAAAAAATAATAAAAGAAATCTTCGTTGTTGAATTGTTTGTTAGTTGGTTGCGCTCATGGTGAGCAAGGGCGAG
7898	7.5380_5B	50	GAAGAAAGGAACAGCAAACGAAAACAACTAAACGGAAAGATAAGGGAAGTGAACAATACCCGCATTTCCTACCACCCCCCAAAAAAAAATAAT
7897	7.5380_3A	53	TGAAAAACAAAAACAAAACGAAATATAATATAATAAAAGGAATCAAAAGGAACGGTGGCTTCTATTCCTTTGCCCTCGG
7896	7.5380_3B	48	GGAAAAAAAGGAAAAAAAGAAAAAAAGAGGCGGAGCTGAGAGGAAAATACCGAAGATAGTAAGCAAAGGCACTGATGTGAAAAACAAAAACAAAACG
7895	8.7820 5A	52	ttcatttttcctctttttgcaacttatattgagcgacaggggatactaccaggccagccattATGGTGAGCAAGGGCG
7894	8.7820 5B	45	tacacggctgtcagactacatcagtgaagcgggaagaagtgtgtgtgtgtgaggaaaaaaacaaagcaacttgtttacttcatttttcctctttttg
7893	8.7820 3A	53	aaacaaagaaagaaaaagaacacagacaaaataaggatcgaggttgaagaggaaactcacCTATTCCTTTGCCCTCGG
7892	8.7820 3B	42	atcaaagaaagaaagaaagacacgaaaaacaaaaaaaaacaaaaaaggaaaaaagaaggaaaaaacaaaaaaacaaaaaaacaaagaaagaaaaag
7891	4.4730 5A	52	CCCTTATCTTTTTAATTTGGAGTAGAATAACTAATATCACCAGGAAGTTGAGTTTTTTTTATGGTGAGCAAGGGCGAG
7890	4.4730 5B	45	GTGGTTATTACACGTTAGTTTCTGTCTGTATAACCTTGGTTGTGTGACAGAAGTGACTCTCCTCAACTTCTTCTTCCTCCCTTATCTTTTTAATTTGG
7889	4.4730 3A	53	tcgtgaggtgttgaataagggctgtttgcactccctctcctgctacgccgcctcccctccCTATTCCTTTGCCCTCGG
7888	O4.4730 3B	47	ttattgatgcaacccattaaatgggtttcgggttttttaaaaggaagtgaaaatattattattttttcttcattacattcgtgaggtgttgaa
7920	EIF4E2_f_Sfi	54	cagt g gcc atg gag gcc ATGCAGACCTTACTGAGACC
7921	EIF4E2_r	55	cagtggatccTCACAATTGATACAAGGGTG
7922	SLBP2_f_Sfi	59	cagt g gcc atg gag gcc ATGCAAACTCCGCTACGTCC
7923	SLBP2_r	41	cagtggatccTTACTCTGTGAATAATATC
7924	PUF9-f_Sfi	55	g gcc atg gag gcc ATGGAAGTACGCGATGTGAA
7925	PUF9-r	56	cagtagatctCTAACACTCTCCGCCATCAC
7926	Hyg F	61	cagtACTAGTcgatgaaaaagcctgaactcac
7927	Hyg R	59	cagtGGGCCCctattcctttgccctcggacg
6924	4e5 fwd		CATCCCTCAACTCACGACAG
6925	4e5 rev		CTTGCCGTATGTCTGATCGC
7040	fwd-4E2-PTP KpnI		gatcgggccccatgtacactcaatccttcg
7041	rev-4E2-PTP XhoI		gatcgcggccgcgcaattgatacaagggtggga

### Sheet: Plasmids
3039	pHD2876 with PTP tag instead of triple myc			3129	3128 with hygro instead of bla
3040	pHD1748 with 4E3 5'UTR (HindIII, XhoI) and 4E3 3'UTR for KO (EcoRI, SacI), BLA			3089	4E2 Addback plasmid: pHD330+4E2 ORF and 4E2 3UTR
3041	pHD1748 with 4E4 5'UTR (HindIII, XhoI) and 4E4 3'UTR for KO (EcoRI, SacI), BLA			3068	4E3 PTP plasmid, cPTP-PURO (OMN Lab) with partial 4E3 ORF
3054	pMO33M, myc exchanged for PTP, 3'end of 4E1 ORF and 3' UTR of 4E1, NEO			3075	4E5 addback plasmid pHD330+4E5 ORF and 4E5 3'UTR, puro instead of hygro
3055	pMO33M, myc exchanged for PTP, 3'end of 4E2 ORF and 3' UTR of 4E2, NEO			3091	4E6-myc plasmid based on 4E6-PTP plasmid (SacII sites), G418 resistance
3056	pMO33M, myc exchanged for PTP, 3'end of 4E4 ORF and 3' UTR of 4E4, NEO			3057	pHD1748 with 4E2 5'UTR (HindIII, XhoI) and 4E2 3'UTR for KO (EcoRI, SacI), BLA
3057	pHD1748 with 4E2 5'UTR (HindIII, XhoI) and 4E2 3'UTR for KO (EcoRI, SacI), BLA			3040	pHD1748 with 4E3 5'UTR (HindIII, XhoI) and 4E3 3'UTR for KO (EcoRI, SacI), BLA
3066	4E1 Addback plasmid: pHD330+4E1 ORF and 4E1 3UTR			3041	pHD1748 with 4E4 5'UTR (HindIII, XhoI) and 4E4 3'UTR for KO (EcoRI, SacI), BLA
3067	pHD3057 with PAC instead of BLA resistance			3039	pHD2876 with PTP tag instead of triple myc
3068	4E3 PTP plasmid, cPTP-PURO (OMN Lab) with partial 4E3 ORF			3067	pHD3057 with PAC instead of BLA resistance
3074	pHD2898 with hygro instead of BLA (for 4EIP KO)			3076	pHD330 with EGFP-PTP-intergenic region
3075	4E5 addback plasmid pHD330+4E5 ORF and 4E5 3'UTR, puro instead of hygro			3055	pMO33M, myc exchanged for PTP, 3'end of 4E2 ORF and 3' UTR of 4E2, NEO
3076	pHD330 with EGFP-PTP-intergenic region			3056	pMO33M, myc exchanged for PTP, 3'end of 4E4 ORF and 3' UTR of 4E4, NEO
3089	4E2 Addback plasmid: pHD330+4E2 ORF and 4E2 3UTR			3327	4E5 KO plasmid based on Osvaldo's backbone, Bla
3090	4E1 KO (pHD2995, resistance exchanged for Hygro resistance)			3326	4E6 RNAi plasmid based on p2T7, hygro
3091	4E6-myc plasmid based on 4E6-PTP plasmid (SacII sites), G418 resistance			2672	pGAD-T7 + eIF4E2
3128	Bla-V5 with eIF3A 5'UTR and eIF3A miniORF for N-terminal V5 tag, bla
3129	3128 with hygro instead of bla
2672	pGAD-T7 + eIF4E2
3147	pGADT7-G5-IP
